# Episignatures stratifying ADNP syndrome show modest correlation with phenotype

**DOI:** 10.1101/2020.04.01.014902

**Authors:** Michael S. Breen, Paras Garg, Lara Tang, Danielle Mendonca, Tess Levy, Mafalda Barbosa, Anne B Arnett, Evangeline Kurtz-Nelson, Emanuele Agolini, Agatino Battaglia, Andreas G Chiocchetti, Christine M Freitag, Alicia Garcia-Alcon, Paola Grammatico, Irva Hertz-Picciotto, Yunin Ludena-Rodriguez, Carmen Moreno, Antonio Novelli, Mara Parellada, Giulia Pascolini, Flora Tassone, Dorothy E Grice, Raphael A Bernier, Alexander Kolevzon, Andrew Sharp, Joseph D Buxbaum, Paige M Siper, Silvia De Rubeis

**Affiliations:** Seaver Autism Center for Research and Treatment, Icahn School of Medicine at Mount Sinai, New York, NY 10029, USA; Department of Psychiatry, Icahn School of Medicine at Mount Sinai, New York, NY 10029, USA; Department of Genetics and Genomic Sciences, Icahn School of Medicine at Mount Sinai, New York, NY 10029, USA; The Mindich Child Health and Development Institute, Icahn School of Medicine at Mount Sinai, New York, NY 10029, USA; Graduate School of Biomedical Sciences, Icahn School of Medicine at Mount Sinai, New York, NY 10029, USA; Department of Psychiatry & Behavioral Sciences, University of Washington, Seattle, WA 98195, USA; Laboratory of Medical Genetics Unit, Bambino Gesù Children’s Hospital, Rome, Italy; Department of Developmental Neuroscience, IRCCS “Stella Maris Foundation”, Pisa, Italy; Department of Child and Adolescent Psychiatry, Psychosomatics and Psychotherapy, Autism Therapy and Research Centre of Excellence, University Hospital Frankfurt Goethe University, Deutschordenstr. 50, 60528, Frankfurt am Main, Germany; Child and Adolescent Psychiatry Department, Hospital General Universitario Gregorio Marañón, School of Medicine, Universidad Complutense, IiSGM, CIBERSAM, Madrid, Spain; Medical Genetics, Department of Molecular Medicine, Sapienza University, San Camillo-Forlanini Hospital, Rome, Italy; MIND Institute, School of Medicine, University of California, Davis, USA; Department of Public Health Sciences, School of Medicine, University of California, Davis, USA; Friedman Brain Institute, Icahn School of Medicine at Mount Sinai, New York, NY 10029, USA; Department of Neuroscience, Icahn School of Medicine at Mount Sinai, New York, NY 10029, USA

**Keywords:** Helsmoortel-van der Aa syndrome, ADNP syndrome, DNA methylation, autism spectrum disorder, intellectual disability

## Abstract

ADNP syndrome, also known as Helsmoortel-van Der Aa syndrome, is a neurodevelopmental condition associated with intellectual disability/developmental delay, autism spectrum disorder, and multiple medical comorbidities. ADNP syndrome is caused by mutations in the activity-dependent neuroprotective protein (ADNP). A recent study identified genome-wide DNA methylation changes in 22 individuals with ADNP syndrome, adding to the group of neurodevelopmental disorders with an epigenetic signature. This methylation signature segregated those with ADNP syndrome into two groups, based on the location of the mutations. Here, we conducted an independent study on 24 individuals with ADNP syndrome and replicated the existence of the two, mutation-dependent ADNP episignatures. To probe whether the two distinct episignatures correlate with clinical outcomes, we used deep behavioral and neurobiological data from two prospective cohorts of individuals with a genetic diagnosis of ADNP syndrome. We found limited phenotypic differences between the two ADNP groups, and no evidence that individuals with more widespread methylation changes are more severely affected. Also, in spite of the methylation changes, we observed no profound alterations in the blood transcriptome of individuals with ADNP syndrome. Our data warrant caution in harnessing methylation signatures in ADNP syndrome as a tool for clinical stratification, at least with regards to behavioral phenotypes.
