## Supplemental Table 3 for "Episignatures stratifying ADNP syndrome show modest correlation with phenotype"

### Sheet: Sheet1
	Cohort W			Cohort S			Combined cohorts S and W
	Class I (n=5)	Class II (n=5)	P-value	Class I (n=10)	Class II (n=12)	P-value	Class I (n=15)	Class II (n=17)	P-value
Sex	3 males, 2 females	1 male, 4 females	0.347366	7 males, 3 females	4 males, 8 females	0.198959	10	5	0.0796852
GI Problems	3	5	0.240302	8	9	1	11	14	0.851308
Hypothyroidism	2	1	0.688773	2	1	0.928932	4	2	0.587215
Structural Brain Changes	0	1	1	3	6	0.482513	3	7	0.368688
Hypotonia	1	3	0.35	10	12	0.98	11	15	1
Sleep Disturbance	5	5	1	6	7	1	11	12	1
Obstructive sleep apnea	0	0	1	5	1	0.184633	5	1	0.184633
Congenital heart defect	2	2	1	5	3	0.442063	7	5	0.522003
Early tooth eruption	0	0	0.665006	8	7	0.729775	8	7	0.38762
Ptosis	0	1	0.782528	1	2	1	1	3	0.533665
Seizures	2	5	0.0970555	1	2	1	3	7	0.364109
Vision Problems	4	5	1	6	11	0.209866	10	16	0.125629
Hearing Problems	2	3	0.782252	4	0	0.0618945	6	3	0.312738
NICU	0	3	0.39075	6	5	0.668524	6	8	0.964402
Recurrent Infections	3	2	1	3	5	0.903393	6	7	1
Feeding Issues	0	1	0.923725	3	8	0.198959	3	9	0.119965
Gait abnormalities	5	5	1	8	10	0.456056	13	15	0.464214
ASD	1	4	0.135573	3	8	0.128365	4	12	0.0197269
ID	5	5	1	10	11	0.99	15	16	1
ADHD	2	0	0.520703	4	6	0.818769	6	6	1
Nonverbal Minimally Verbal	2	4	0.324127	7	9	1	9	13	0.364557
Motor walking delays	5	5	1	9	12	0.925558	14	17	0.949269
Language delays	5	5	1	10	12	0.98	15	17	1
Sensory symptoms	5	5	1	10	12	0.98	15	17	1
High pain threshold	2	5	0.429195	8	10	0.928932	10	15	0.251943
ADI	3	5	0.429195	6	7	1	9	12	0.810657
Age years	8 ± 3.81	8 ± 3.94	1	7 ± 3.23	6.83 ± 4.91	0.925052	7.33 ± 3.33	7.18 ± 4.56	0.91
First walked independently	21.2 ± 2.59	40.8 ± 6.57	0.00136719	22.4 ± 2.76	34.1 ± 5.38	3.21e-05	22 ± 2.67	36.33 ± 6.45	2.1e-07
First singleword	52.5 ± 27.8	42 ± 6	0.5123	33.2 ± 15.23	30 ± 13.07	0.64987	38.71 ± 20.53	33.6 ± 12.47	0.45744
First phrase	NA	NA	NA	73.2 ± 26.63	60 ± 15.7	0.3742	80 ± 23.51	60 ± 15.74	0.0939
FSIQ DQ	41.25 ± 7.93	22.33 ± 8.5	0.0370448	34.22 ± 15.47	39.07 ± 17.82	0.502309	36.23 ± 13.82	35.72 ± 17.55	0.93
NVIQ NVDQ	40.75 ± 8.88	23.33 ± 9.45	0.0645148	36.46 ± 16.27	41.63 ± 19.29	0.50298	37.68 ± 14.34	37.97 ± 19.04	0.96
VIQ VDQ	42 ± 8.04	20.67 ± 7.23	0.0158306	33.48 ± 16.13	37.75 ± 18.38	0.568536	35.92 ± 14.53	34.33 ± 17.97	0.8
ADOS Comparison	3.4 ± 1.52	6.25 ± 0.96	0.0115858	4.7 ± 1.89	6.45 ± 2.7	0.0991744	4.27 ± 1.83	6.4 ± 2.32	0.01
PPVT Standard	60 ± 8.49	36 ± 27.71	0.269309	60.83 ± 18.58	49 ± 18.26	0.249806	60.5 ± 14.7	45.75 ± 20.41	0.06
EVT Standard	NA	NA	NA	53.5 ± 12.04	47.5 ± 18.89	0.55669	53.25 ± 14.9	45.14 ± 18.33	0.37
BeeryVMI Standard AltScoring	NA	NA	NA	58.17 ± 15.99	48.7 ± 11.24	0.238526	58.17 ± 15.99	48.7 ± 11.24	0.24
Vineland AdaptiveBehaviorComposite Standard	56.4 ± 7.6	46 ± 11.58	0.137574	51.3 ± 15.24	49.67 ± 13.69	0.796199	53 ± 13.11	48.59 ± 12.86	0.35
ABC Irritability	NA	NA	NA	12.6 ± 8.82	16 ± 6.66	0.336768	12.6 ± 8.82	16 ± 6.66	0.34
ABC Lethargy	NA	NA	NA	4.7 ± 7.21	5.18 ± 5.69	0.867898	4.7 ± 7.21	5.18 ± 5.69	0.87
ABC Stereotypy	NA	NA	NA	6.9 ± 6.81	7.27 ± 5.93	0.895537	6.9 ± 6.81	7.27 ± 5.93	0.9
ABC Hyperactivity	NA	NA	NA	18.7 ± 10.63	17.91 ± 5.79	0.837621	18.7 ± 10.63	17.91 ± 5.79	0.84
RBS StereotypedBehavior Total	5.25 ± 2.5	7.6 ± 3.51	0.279888	5.4 ± 5.38	6.64 ± 3.11	0.534524	5.36 ± 4.63	6.94 ± 3.15	0.29
RBS SelfInjuriousBehavior Total	2.5 ± 3.7	7.8 ± 2.59	0.0573402	2.6 ± 3.86	4 ± 2.61	0.350028	2.57 ± 3.67	5.19 ± 3.1	0.05
RBS CompulsiveBehavior Total	5.5 ± 5.07	1.6 ± 3.05	0.236772	1 ± 1.94	2.64 ± 2.29	0.0929749	2.29 ± 3.6	2.31 ± 2.5	0.98
RBS RitualisticBehavior Total	6 ± 4.32	3.4 ± 3.58	0.371601	2.1 ± 2.28	2.45 ± 2.81	0.753393	3.21 ± 3.36	2.75 ± 2.98	0.69
RBS SamenessBehavior Total	10.25 ± 6.6	4.2 ± 3.63	0.168412	2.8 ± 3.46	4.91 ± 4.16	0.220287	4.93 ± 5.53	4.69 ± 3.89	0.89
RBS RestrictedBehavior Total	4.5 ± 1.91	5.2 ± 2.17	0.623524	2.8 ± 3.77	3.45 ± 2.81	0.659867	3.29 ± 3.36	4 ± 2.68	0.53
RBS Total Total	34 ± 17.49	29.8 ± 7.05	0.676138	16.7 ± 16.67	24 ± 12.21	0.272448	21.64 ± 18.13	25.81 ± 10.97	0.46
SP A Raw	24.25 ± 5.56	22.8 ± 8.04	0.75919	27.7 ± 6.13	26.82 ± 5.19	0.727563	26.71 ± 5.98	25.56 ± 6.24	0.61
SP B Raw	29.25 ± 3.77	28.4 ± 5.32	0.787706	33.2 ± 5.41	29.64 ± 6.64	0.191996	32.07 ± 5.2	29.25 ± 6.1	0.18
SP C Raw	44.5 ± 3.11	38.2 ± 9.26	0.212774	43.2 ± 7.8	40.18 ± 5.74	0.331059	43.57 ± 6.69	39.56 ± 6.76	0.11
SP D Raw	63.5 ± 6.61	60.2 ± 5.45	0.45293	63.4 ± 8.28	66.64 ± 9.17	0.405802	63.43 ± 7.58	64.63 ± 8.57	0.69
SP E Raw	21.25 ± 4.57	21.2 ± 5.89	0.988964	21.7 ± 3.3	23.45 ± 3.78	0.2703	21.57 ± 3.52	22.75 ± 4.46	0.43
SP F Raw	43.75 ± 3.59	43.4 ± 14.26	0.960073	42.5 ± 8.87	42.82 ± 9.66	0.938121	42.86 ± 7.6	43 ± 10.8	0.97
SP G Raw	24.5 ± 12.4	25.2 ± 11.97	0.93447	31.3 ± 8.14	26.36 ± 7.27	0.161295	29.36 ± 9.56	26 ± 8.59	0.32
SP H Raw	33.75 ± 4.57	34.6 ± 1.82	0.744875	36.5 ± 5.95	32.73 ± 4.54	0.123504	35.71 ± 5.57	33.31 ± 3.93	0.19
SP I Raw	21.25 ± 2.5	19.4 ± 4.72	0.478295	21.8 ± 4.94	21.64 ± 4.13	0.935635	21.64 ± 4.29	20.94 ± 4.3	0.66
SP J Raw	9.5 ± 2.38	10.4 ± 2.7	0.612348	13.1 ± 3.41	12.27 ± 3	0.564389	12.07 ± 3.5	11.69 ± 2.96	0.75
SP K Raw	13 ± 2	12 ± 1.73	0.459068	13.8 ± 3.65	13.27 ± 2	0.691665	13.57 ± 3.2	12.88 ± 1.96	0.49
SP L Raw	53.25 ± 9.03	58.6 ± 12.42	0.47933	66 ± 11.86	63.91 ± 11.75	0.689871	62.36 ± 12.33	62.25 ± 11.82	0.98
SP M Raw	12.75 ± 2.5	13.2 ± 3.03	0.814286	18.1 ± 4.36	17.73 ± 4.13	0.84305	16.57 ± 4.57	16.31 ± 4.3	0.87
SP N Raw	9.75 ± 1.26	9.4 ± 1.67	0.730908	10.1 ± 2.33	9.55 ± 1.69	0.544924	10 ± 2.04	9.5 ± 1.63	0.47
SRS Awr Tscore	73.8 ± 11.05	86.6 ± 6.19	0.0626488	70.9 ± 12.3	71.5 ± 7.25	0.896061	71.87 ± 11.58	76.53 ± 9.95	0.25
SRS Cog Tscore	82 ± 10.39	78 ± 4.74	0.465475	70.3 ± 9.27	71.7 ± 7.35	0.7129	74.2 ± 10.9	73.8 ± 7.11	0.91
SRS Com Tscore	86.4 ± 7.89	85.8 ± 1.92	0.876029	74 ± 10.67	72.3 ± 8.63	0.699981	78.13 ± 11.29	76.8 ± 9.61	0.73
SRS Mot Tscore	75.8 ± 18.13	65.8 ± 10.78	0.326809	63.1 ± 11.65	56.5 ± 7.21	0.148446	67.33 ± 14.82	59.6 ± 9.34	0.1
SRS RRB Tscore	90.4 ± 12.34	81.2 ± 10.45	0.239987	77.1 ± 14.56	73.6 ± 9.51	0.533886	81.53 ± 14.9	76.13 ± 10.15	0.26
SRS Total Tscore	87.2 ± 10.31	83.8 ± 4.02	0.521451	73.2 ± 12.41	72.1 ± 7.49	0.813619	77.87 ± 13.27	76 ± 8.56	0.65
DCDQ Total	18.33 ± 4.16	16 ± 0.82	0.434773	21.43 ± 6.48	19.17 ± 3.76	0.452327	20.5 ± 5.84	17.9 ± 3.28	0.24
Shapiro-Wilk test was used to assess normality of all continuous variables and either a one-way analysis of variance (ANOVA) or Wilcoxon rank sum test were implemented accordingly. Chi-squared tests with Yates correction was used to test discrete variables. Abreviations: NA, data not available.
